# Using DNA metabarcoding to investigate diet and niche partitioning in the native European otter (*Lutra lutra*) and invasive American mink (*Neovison vison*)

**DOI:** 10.1101/2020.07.03.186346

**Authors:** Lynsey R. Harper, Hayley V. Watson, Robert Donnelly, Richard Hampshire, Carl D. Sayer, Thomas Breithaupt, Bernd Hänfling

**Author notes:** **Corresponding author:** Lynsey Harper, School of Natural Sciences and Psychology, Liverpool John Moores University, Liverpool, L3 3AF, UK.

## Abstract

In the UK, the native European otter (*Lutra lutra*) and invasive American mink (*Neovison vison*) have experienced concurrent declines and expansions. Currently, the otter is recovering from persecution and waterway pollution, whereas the mink is in decline due to population control and probable interspecific interaction with the otter. We explored the potential of DNA metabarcoding for investigating diet and niche partitioning between these mustelids. Otter spraints (*n* = 171) and mink scats (*n* = 19) collected from three sites (Malham Tarn, River Hull, and River Glaven) in northern and eastern England were screened for vertebrates using high-throughput sequencing. Otter diet mainly comprised aquatic fishes (81.0%) and amphibians (12.7%), whereas mink diet predominantly consisted of terrestrial birds (55.9%) and mammals (39.6%). The mink used a lower proportion (20%) of available prey (*n* = 40 taxa) than the otter, and low niche overlap (0.267) was observed between these mustelids. Prey taxon richness of mink scats was lower than otter spraints, and beta diversity of prey communities was driven by taxon turnover (i.e. the otter and mink consumed different prey taxa). Considering otter diet only, prey taxon richness was higher in spraints from the River Hull catchment, and beta diversity of prey communities was driven by taxon turnover (i.e. the otter consumed different prey taxa at each site). Studies using morphological faecal analysis may misidentify the predator as well as prey items. Faecal DNA metabarcoding can resolve these issues and provide more accurate and detailed dietary information. When upscaled across multiple habitat types, DNA metabarcoding should greatly improve future understanding of resource use and niche overlap between the otter and mink.
