## Appendix 1 for "Using DNA metabarcoding to investigate diet and niche partitioning in the native European otter (*Lutra lutra*) and invasive American mink (*Neovison vison*)"

### Sheet: Sheet1
	Appendix 1. Basic inventory of fishes created from available survey data to permit a broad comparison between prey detected in otter spraints by DNA metabarcoding and available prey species. A 'x' inside a yellow box is used to highlight species that were detected by fish surveys but not by faecal DNA metabarcoding. The full website for the Environment Agency database used is as follows: https://…
	Species	Size category	River Hull			River Glaven					Malham Tarn
			Spraints	EA fishing data	DNA metabarcoding	Spraints	Harwood et al. (2019)	EA fishing data	Fish surveys combined evidence	DNA metabarcoding	Spraints	Eldrige (2016)	eDNA metabarcoding data	Fish surveys combined evidence	DNA metabarcoding
		Year	2015-2018	2000-2019	2015-2018	2018	2018	2000-2019	2000-2019	2015-2018	2018	2015	2018	2015-2018	2015-2018
		n	110		110	36				36	25				25
	Abramis brama	Large	x	x	x		x	x	x
	Abramis bjoerkna	Medium		x
	Anguilla anguilla	Large	x	x	x	x	x	x	x	x
	Barbatula barbatula	Small	x	x	x		x	x	x		x	x	x	x	x
	Carassius carassius	Medium				x	x		x	x
	Cottus gobio	Small	x	x	x	x	x	x	x	x	x	x	x	x	x
	Esox lucius	Large	x	x	x	x	x	x	x	x
	Gasterosteus aculeatus	Small	x	x	x	x	x	x	x	x	x	x	x	x	x
	Gobio gobio	Small	x	x	x		x	x	x
	Lampetra spp.	Medium	x	x	x		x	x	x
	Oncorhynchus mykiss	Large	x	x	x
	Perca fluviatilis	Medium	x	x	x	x	x	x	x	x	x	x	x	x	x
	Phoxinus phoxinus	Small	x	x	x
	Platichthys flesus	Medium	x	x	x		x	x	x
	Pungitius pungitius	Small	x	x	x		x		x
	Rutilus rutilus	Medium	x	x	x	x	x	x	x	x
	Salmo trutta	Large	x	x	x	x	x	x	x	x		x	x	x
	Scardinius erythrophthalmus	Medium	x	x	x		x	x	x
	Thymallus thymallus	Large	x	x	x
	Tinca tinca	Large		x		x	x	x	x	x
	Leuciscus leuciscus	Medium		x
	Leuciscus idus	Large		x
	Barbus barbus	Large		x
	Cyprinus carpio	Large		x			x		x
	Squalius cephalus	Large		x
	Carassius auratus	Medium					x		x
	Gymnocephalus cernua	Medium		x
