## Appendix 4 for "Using DNA metabarcoding to investigate diet and niche partitioning in the native European otter (*Lutra lutra*) and invasive American mink (*Neovison vison*)"

### Sheet: Sheet1
	Appendix 4. Spreadsheet used to analyse red fox (Vulpes vulpes) and European polecat (Mustela putorius) samples. The total percentage of prey (by vertebrate group) sequences relative to predator sequences was evaluated across all samples belonging to each predator.
	Prey	Fox	Mink	Otter	Polecat		FOX (n = 5)
	Abramis brama	0	7207	169485	0
	Alectoris rufa	0	0	1839	0		Total reads for all fox samples	692945
	Anas spp.	0	90389	220453	0		Fox reads for all fox samples	537393
	Anguilla anguilla	0	0	164359	0		Mammal prey reads for all fox samples	155552
	Arvicola amphibius	0	59451	40257	0		% of fox reads for all fox samples	77.552
	Aythya spp.	0	0	12330	0		% of mammal prey reads for all fox samples	22.448
	Barbatula barbatula	0	0	154487	0
	Bufo bufo	0	0	99057	0
	Carassius carassius	0	0	269040	0		FOX PREY
	Columba oenas	0	0	10862	0
	Cottus gobio	0	24380	2219472	0		Mammal prey reads for all fox samples	155552
	Esox lucius	0	0	206318	0		Microtus spp. reads for all fox samples	52533
	Fulica atra	0	189306	7930	0		Myodes glareolus reads for all fox samples	2863
	Gallinula chloropus	0	3767	119231	0		Oryctolagus cuniculus reads for all fox samples	100156
	Garrulus glandarius	0	0	14752	0		% of Microtus spp. reads for all fox samples	33.772
	Gasterosteus aculeatus	0	3043	1739630	0		% of Myodes glareolus reads for all fox samples	1.84054
	Gobio gobio	0	0	12886	0		% of Oryctolagus cuniculus reads for all fox samples	64.3875
	Lampetra fluviatilis	0	0	28327	0
	Laridae spp.	0	0	11373	0
	Lepus europaeus	0	1894	0	0		POLECAT (n = 1)
	Lutra lutra	0	1546	3848153	0
	Microtus spp.	52533	43380	0	5561		Total reads for all polecat samples	191985
	Mustela putorius	0	0	0	186424		Polecat reads for all polecat samples	186424
	Myodes glareolus	2863	0	0	0		Mammal prey reads for all polecat samples	5561
	Neomys fodiens	0	136139	0	0		% of polecat reads for all polecat samples	97.1034
	Neovison vison	0	706408	0	0		% of mammal prey reads for all polecat samples	2.89658
	Oncorhynchus mykiss	0	0	8298	0
	Oryctolagus cuniculus	100156	57210	0	0
	Pelophylax ridibundus	0	0	147451	0
	Percidae spp.	0	0	1129547	0
	Phalacrocorax carbo	0	0	41865	0
	Phasianus colchicus	0	0	55858	0
	Phoxinus phoxinus	0	0	92286	0
	Platichthys flesus	0	0	188848	0
	Pungitius pungitius	0	0	265037	0
	Rana temporaria	0	0	832419	0
	Rattus norvegicus	0	5581	0	0
	Rutilus rutilus	0	0	109045	0
	Salmo trutta	0	0	82572	0
	Scardinius erythrophthalmus	0	0	16605	0
	Scolopax rusticola	0	0	0	0
	Sturnus vulgaris	0	144656	475	0
	Thymallus thymallus	0	0	5500	0
	Tinca tinca	0	0	28614	0
	Tringa spp.	0	0	1091	0
	Vulpes vulpes	537393	0	428	0
	Total reads	692945	1474357	12356180	191985
