## Supplementary material for "Using DNA metabarcoding to investigate diet and niche partitioning in the native European otter (*Lutra lutra*) and invasive American mink (*Neovison vison*)": Table S1

### Sheet: Sheet1
	Table S1. Sample information, including collection date, coordinates, and site.
	Sample ID	Collection date	Predator ID upon collection	Site	Subsite	Waterbody	Latitude	Longitude	Additional information	Sequencing ID	Predator ID upon metabarcoding
	A1	2018-10-01	Otter	River Glaven	On stream lake	lake	52.8821	1.03062	Brinton Hall Lake (on stream lake)	A1	Mink
	B1	2018-10-02	Otter	River Glaven	River	river	52.9064	1.13119	Selbrig Stream (river)	B1	Otter
	B2	2018-10-02	Otter	River Glaven	River	river	52.9064	1.13119	Selbrig Stream (river)	B2	Otter
	B3	2018-10-02	Otter	River Glaven	River	river	52.9064	1.13119	Selbrig Stream (river)	B3	Otter
	C1	2018-10-03	Otter	River Glaven	River	river	52.8838	1.09787	Edgefield Bridge (river)	C1	Otter
	C2	2018-10-03	Otter	River Glaven	River	river	52.8838	1.09787	Edgefield Bridge (river)	C2	Otter
	D1	2018-10-03	Otter	River Glaven	River	river	52.8746	1.07527	Hunworth Bridge (river)	D1	Otter
	D2	2018-10-03	Otter	River Glaven	River	river	52.8746	1.07527	Hunworth Bridge (river)	D2	Otter
	D3	2018-10-03	Otter	River Glaven	River	river	52.8746	1.07527	Hunworth Bridge (river)	D3	Otter
	E1	2018-10-07	Otter	River Glaven	On stream lake	lake	52.9067	1.13273	Selbrig Lake (on stream lake)	E1	Otter
	F1	2018-10-10	Otter	River Glaven	Pond	pond	52.8987	1.15251	Baconsthorpe Castle (pond)	F1	Otter
	F3	2018-10-10	Otter	River Glaven	Pond	pond	52.8987	1.15251	Baconsthorpe Castle (pond)	F3	Otter
	F4	2018-10-10	Otter	River Glaven	Pond	pond	52.8987	1.15251	Baconsthorpe Castle (pond)	F4	Otter
	G1	2018-10-13	Otter	River Glaven	Pond	pond	52.8987	1.15251	Baconsthorpe Castle (pond)	G1	Otter
	G2	2018-10-13	Otter	River Glaven	Pond	pond	52.8987	1.15251	Baconsthorpe Castle (pond)	G2	Otter
	G3	2018-10-13	Otter	River Glaven	Pond	pond	52.8987	1.15251	Baconsthorpe Castle (pond)	G3	Fox
	H1	2018-10-15	Otter	River Glaven	On stream lake	lake	52.8821	1.03062	Brinton Hall Lake (on stream lake)	H1	Otter
	I1	2018-10-16	Otter	River Glaven	On stream lake	lake	52.9218	1.04595	Bayfield Lake (on stream lake)	I1	Otter
	I2	2018-10-16	Otter	River Glaven	On stream lake	lake	52.9218	1.04595	Bayfield Lake (on stream lake)	I2	Otter
	I3	2018-10-16	Otter	River Glaven	On stream lake	lake	52.9218	1.04595	Bayfield Lake (on stream lake)	I3	Otter
	I4	2018-10-16	Otter	River Glaven	On stream lake	lake	52.9218	1.04595	Bayfield Lake (on stream lake)	I4	Otter
	I5	2018-10-16	Otter	River Glaven	On stream lake	lake	52.9218	1.04595	Bayfield Lake (on stream lake)	I5	Mink
	J1	2018-10-16	Otter	River Glaven	River	river	52.9259	1.04308	Bayfield River (river)	J1	Otter
	J2	2018-10-16	Otter	River Glaven	River	river	52.9259	1.04308	Bayfield River (river)	J2	Otter
	J3	2018-10-16	Otter	River Glaven	River	river	52.9259	1.04308	Bayfield River (river)	J3	Otter
	J4	2018-10-16	Otter	River Glaven	River	river	52.9259	1.04308	Bayfield River (river)	J4	Otter
	K1	2018-10-17	Otter	River Glaven	Pond	pond	52.8987	1.15251	Baconsthorpe Castle (pond)	K1	Otter
	K2	2018-10-17	Otter	River Glaven	Pond	pond	52.8987	1.15251	Baconsthorpe Castle (pond)	K2	Otter
	L1	2018-10-18	Otter	River Glaven	On stream lake	lake	52.9067	1.13273	Selbrig Lake (on stream lake)	L1	Otter
	L2	2018-10-18	Otter	River Glaven	On stream lake	lake	52.9067	1.13273	Selbrig Lake (on stream lake)	L2	Otter
	TL065	2015-04-01	Otter	River Hull	Tophill Low	river	53.9174	-0.370197	D3	LIB01-PS-Box01-T01	Otter
	TL066	2015-04-01	Otter	River Hull	Tophill Low	river	53.9174	-0.370197	D5	LIB01-PS-Box01-T02	Otter
	TL067	2015-03-22	Otter	River Hull	Tophill Low	river	53.9164	-0.375347	D7	LIB01-PS-Box01-T03	Otter
	TL068	2015-03-22	Otter	River Hull	Tophill Low	river	53.9164	-0.375347	D8	LIB01-PS-Box01-T04	Otter
	TL069	2015-03-22	Otter	River Hull	Tophill Low	river	53.9149	-0.373544	D2	LIB01-PS-Box01-T05	Fox
	TL070	2015-03-25	Otter	River Hull	Tophill Low	river	53.9264	-0.356464	B3	LIB01-PS-Box01-T06	Otter
	TL071	2017-02-06	Otter	River Hull	Tophill Low	river	53.9271	-0.358653	A1	LIB01-PS-Box01-T07	Otter
	TL072	2017-02-06	Otter	River Hull	Tophill Low	river	53.9271	-0.358653	A2	LIB01-PS-Box01-T08	Otter
	TL073	2015-03-25	Otter	River Hull	Tophill Low	river	53.9164	-0.375347	D4	LIB01-PS-Box01-T09	Otter
	TL074	2015-03-25	Otter	River Hull	Tophill Low	river	53.9174	-0.370197	D6	LIB01-PS-Box01-T10	Otter
	TL075	2015-03-16	Mink	River Hull	Tophill Low	river	53.9138	-0.376182	E6	LIB01-PS-Box01-T11	Mink
	TL076	2015-03-16	Mink	River Hull	Tophill Low	river	53.9138	-0.376182	E7	LIB01-PS-Box01-T12	Mink
	TL077	2017-02-06	Otter	River Hull	Tophill Low	river	53.9264	-0.356464	B1	LIB01-PS-Box02-T01	Otter
	TL078	2017-02-06	Otter	River Hull	Tophill Low	river	53.9264	-0.356464	B2	LIB01-PS-Box02-T02	Otter
	TL079	2017-02-06	Otter	River Hull	Tophill Low	river	53.9264	-0.356464	B3	LIB01-PS-Box02-T03	Otter
	TL080	2017-02-06	Otter	River Hull	Tophill Low	river	53.9264	-0.356464	B4	LIB01-PS-Box02-T04	Otter
	TL081	2017-02-06	Otter	River Hull	Tophill Low	river	53.9295	-0.358381	B5	LIB01-PS-Box02-T05	Otter
	TL082	2017-02-06	Otter	River Hull	Tophill Low	river	53.9295	-0.358381	B6	LIB01-PS-Box02-T06	Otter
	TL083	2017-02-06	Otter	River Hull	Tophill Low	river	53.9178	-0.368589	C1	LIB01-PS-Box02-T07	Otter
	TL084	2017-02-06	Otter	River Hull	Tophill Low	river	53.9178	-0.368589	C4	LIB01-PS-Box02-T08	Otter
	TL085	2017-02-06	Otter	River Hull	Tophill Low	river	53.9195	-0.36758	C2	LIB01-PS-Box02-T09	Otter
	TL086	2017-02-06	Otter	River Hull	Tophill Low	river	53.9195	-0.36758	C3	LIB01-PS-Box02-T10	Otter
	TL087	2015-03-25	Otter	River Hull	Tophill Low	river	53.9164	-0.375347	D2	LIB01-PS-Box02-T11	Otter
	TL088	2015-03-25	Otter	River Hull	Tophill Low	river	53.9174	-0.370197	D10	LIB01-PS-Box02-T12	Otter
	TL001	2015-03-16	Mink	River Hull	Tophill Low	river	53.9128	-0.379014	E 05	LIB02-TL01	Mink
	TL002	2015-03-18	Otter	River Hull	Tophill Low	river	53.9271	-0.358653	A 01	LIB02-TL02	Unk
	TL003	2015-03-18	Otter	River Hull	Tophill Low	river	53.9271	-0.358653	A 02	LIB02-TL03	Otter
	TL004	2015-03-18	Otter	River Hull	Tophill Low	river	53.9271	-0.358653	D 06	LIB02-TL04	Unk
	TL005	2015-03-18	Otter	River Hull	Tophill Low	river	53.9271	-0.358653	D 09	LIB02-TL05	Otter
	TL006	2015-03-18	Otter	River Hull	Tophill Low	river	53.9128	-0.379014	E 01	LIB02-TL06	Otter
	TL007	2015-03-18	Otter	River Hull	Tophill Low	river	53.9128	-0.379014	D 11	LIB02-TL07	Otter
	TL008	2015-03-22	Otter	River Hull	Tophill Low	river	53.9128	-0.379014	E 01	LIB02-TL08	Unk
	TL009	2015-03-22	Otter	River Hull	Tophill Low	river	53.9271	-0.358653	A 01	LIB02-TL09	Otter
	TL010	2015-03-15	Otter	River Hull	Tophill Low	river	53.9195	-0.36758	C 01	LIB02-TL10	Otter
	TL011	2015-03-22	Otter	River Hull	Tophill Low	river	53.9195	-0.36758	C 01	LIB02-TL11	Unk
	TL012	2015-03-15	Otter	River Hull	Tophill Low	river	53.9271	-0.358653	D 03	LIB02-TL12	Otter
	TL013	2015-03-22	Otter	River Hull	Tophill Low	river	53.9271	-0.358653	D 04	LIB02-TL13	Otter
	TL014	2015-03-22	Otter	River Hull	Tophill Low	river	53.9149	-0.373544	D 05	LIB02-TL14	Otter
	TL015	2015-03-15	Otter	River Hull	Tophill Low	river	53.9264	-0.356464	D 06	LIB02-TL15	Unk
	TL016	2015-03-22	Otter	River Hull	Tophill Low	river	53.9264	-0.356464	D 07	LIB02-TL16	Otter
	TL017	2015-03-22	Otter	River Hull	Tophill Low	river	53.9264	-0.356464	D 09	LIB02-TL17	Unk
	TL018	2015-03-22	Otter	River Hull	Tophill Low	river	53.9128	-0.379014	E 10	LIB02-TL18	Otter
	TL020	2015-03-25	Otter	River Hull	Tophill Low	river	53.9271	-0.358653	A 01	LIB02-TL20	Otter
	TL021	2015-03-25	Otter	River Hull	Tophill Low	river	53.9271	-0.358653	A 02	LIB03-TL21	Otter
	TL023	2015-03-25	Mink	River Hull	Tophill Low	river	53.9271	-0.358653	A 04	LIB03-TL23	Mink
	TL024	2015-03-25	Otter	River Hull	Tophill Low	river	53.9264	-0.356464	B 01	LIB03-TL24	Otter
	TL025	2015-03-25	Otter	River Hull	Tophill Low	river	53.9264	-0.356464	B 02	LIB03-TL25	Otter
	TL026	2015-03-25	Otter	River Hull	Tophill Low	river	53.9149	-0.373544	D 08	LIB03-TL26	Otter
	TL027	2015-03-25	Otter	River Hull	Tophill Low	river	53.9149	-0.373544	D 09	LIB03-TL27	Otter
	TL028	2015-03-25	Otter	River Hull	Tophill Low	river	53.9149	-0.373544	D 07	LIB03-TL28	Otter
	TL029	2015-03-25	Otter	River Hull	Tophill Low	river	53.9264	-0.356464	D 01	LIB03-TL29	Otter
	TL030	2015-03-25	Otter	River Hull	Tophill Low	river	53.9264	-0.356464	D 02	LIB03-TL30	Otter
	TL031	2015-03-25	Otter	River Hull	Tophill Low	river	53.9264	-0.356464	D 03	LIB03-TL31	Otter
	TL032	2015-03-25	Otter	River Hull	Tophill Low	river	53.9174	-0.370197	D 05	LIB03-TL32	Otter
	TL033	2015-03-25	Otter	River Hull	Tophill Low	river	53.9128	-0.379014	E 10	LIB03-TL33	Otter
	TL034	2015-03-25	Otter	River Hull	Tophill Low	river	53.9128	-0.379014	E 11	LIB03-TL34	Otter
	TL035	2015-03-25	Otter	River Hull	Tophill Low	river	53.9128	-0.379014	E 12	LIB03-TL35	Otter
	TL036	2015-03-25	Otter	River Hull	Tophill Low	river	53.9174	-0.370197	D 13	LIB03-TL36	Otter
	TL038	2015-03-25	Otter	River Hull	Tophill Low	river	53.9174	-0.370197	D 18	LIB03-TL38	Otter
	TL039	2015-03-25	Otter	River Hull	Tophill Low	river	53.9271	-0.358653	A 03	LIB03-TL39	Otter
	TL040	2015-03-30	Otter	River Hull	Tophill Low	river	53.9271	-0.358653	A 01	LIB03-TL40	Otter
	TL041	2015-03-30	Otter	River Hull	Tophill Low	river	53.9271	-0.358653	A 02	LIB04-TL41	Otter
	TL042	2015-03-30	Otter	River Hull	Tophill Low	river	53.9164	-0.375347	D 09	LIB04-TL42	Unk
	TL043	2015-04-01	Otter	River Hull	Tophill Low	river	53.9264	-0.356464	B 01	LIB04-TL43	Otter
	TL044	2015-04-01	Otter	River Hull	Tophill Low	river	53.9264	-0.356464	B 02	LIB04-TL44	Otter
	TL045	2015-04-01	Otter	River Hull	Tophill Low	river	53.9264	-0.356464	B 03	LIB04-TL45	Otter
	TL046	2015-04-01	Otter	River Hull	Tophill Low	river	53.9264	-0.356464	B 04	LIB04-TL46	Otter
	TL047	2015-04-01	Otter	River Hull	Tophill Low	river	53.9149	-0.373544	D 01	LIB04-TL47	Otter
	TL049	2015-04-01	Otter	River Hull	Tophill Low	river	53.9164	-0.375347	D 04	LIB04-TL49	Otter
	TL050	2015-04-01	Otter	River Hull	Tophill Low	river	53.9164	-0.375347	D 06	LIB04-TL50	Otter
	TL051	2015-04-01	Otter	River Hull	Tophill Low	river	53.9164	-0.375347	D 07	LIB04-TL51	Otter
	TL052	2015-04-01	Otter	River Hull	Tophill Low	river	53.9174	-0.370197	D 08	LIB04-TL52	Otter
	TL053	2015-04-01	Otter	River Hull	Tophill Low	river	53.9195	-0.36758	E 09	LIB04-TL53	Otter
	TL054	2015-04-01	Otter	River Hull	Tophill Low	river	53.9195	-0.36758	E 11	LIB04-TL54	Otter
	TL055	2015-04-03	Otter	River Hull	Tophill Low	river	53.9149	-0.373544	D 12	LIB04-TL55	Otter
	TL056	2015-04-03	Otter	River Hull	Tophill Low	river	53.9164	-0.375347	D 13	LIB04-TL56	Otter
	TL057	2015-04-03	Otter	River Hull	Tophill Low	river	53.9174	-0.370197	D 14	LIB04-TL57	Otter
	TL058	2015-04-03	Otter	River Hull	Tophill Low	river	53.9195	-0.36758	E 15	LIB04-TL58	Otter
	TL059	2015-04-03	Mink	River Hull	Tophill Low	river	53.9195	-0.36758	E 04	LIB04-TL59	Mink
	TL060	2015-04-03	Mink	River Hull	Tophill Low	river	53.9195	-0.36758	E 07	LIB04-TL60	Mink
	TL019	2015-03-22	Otter	River Hull	Tophill Low	river	53.9128	-0.379014	E 11	LIB05-TL19Q	Otter
	TL022	2015-03-25	Otter	River Hull	Tophill Low	river	53.9271	-0.358653	A 03	LIB05-TL22Q	Otter
	TL037	2015-03-25	Otter	River Hull	Tophill Low	river	53.9174	-0.370197	D 14	LIB05-TL37Q	Otter
	TL048	2015-04-01	Otter	River Hull	Tophill Low	river	53.9149	-0.373544	D 03	LIB05-TL48Q	Otter
	TL061	2017-07-03	Otter	River Hull	Tophill Low	river	53.9208	-0.368082	North Lagoon, Tophill Low	LIB05-TL61Q	Otter
	TL062	2017-07-03	Otter	River Hull	Tophill Low	river	53.9208	-0.368082	North Lagoon, Tophill Low	LIB05-TL62Q	Otter
	TL063	2017-07-03	Otter	River Hull	Tophill Low	river	53.9254	-0.35848	North Marsh, Tophill Low	LIB05-TL63Q	Otter
	TL064	2017-07-03	Otter	River Hull	Tophill Low	river	53.9254	-0.35848	North Marsh, Tophill Low	LIB05-TL64Q	Otter
	M1	2018-10-18	Otter	River Glaven	River	river	52.8838	1.09787	Edgefield Bridge (river)	M1	Otter
	M2	2018-10-18	Otter	River Glaven	River	river	52.8838	1.09787	Edgefield Bridge (river)	M2	Polecat
	MT001	2018-09-09	Otter	Malham Tarn	Tarn	tarn	54.0998	-2.16173		MT1	Otter
	MT010	2018-09-10	Otter	Malham Tarn	Tarn	tarn	54.1002	-2.16701		MT10	Otter
	MT011	2018-09-11	Otter	Malham Tarn	Beck	beck	54.0908	-2.1375	Gordale Beck	MT11	Otter
	MT012	2018-09-12	Otter	Malham Tarn	Beck	beck	54.0904	-2.13757	Gordale Beck	MT12	Otter
	MT013	2018-09-12	Otter	Malham Tarn	Beck	beck	54.0897	-2.1375	Gordale Beck	MT13	Otter
	MT014	2018-09-12	Otter	Malham Tarn	Beck	beck	54.0867	-2.13778	Gordale Beck	MT14	Otter
	MT015	2018-09-12	Otter	Malham Tarn	Tarn	tarn	54.0994	-2.16444		MT15	Otter
	MT016	2018-09-13	Otter	Malham Tarn	Tarn	tarn	54.0918	-2.16317	Near outflow	MT16	Otter
	MT017	2018-09-13	Otter	Malham Tarn	Tarn	tarn	54.1001	-2.16822		MT17	Otter
	MT018	2018-09-13	Otter	Malham Tarn	Tarn	tarn	54.1002	-2.16706		MT18	Otter
	MT019	2018-09-13	Otter	Malham Tarn	Tarn	tarn	54.0947	-2.1595		MT19-1	Otter
	MT019	2018-09-13	Otter	Malham Tarn	Tarn	tarn	54.0947	-2.1595		MT19-2	Otter
	MT002	2018-09-09	Otter	Malham Tarn	Tarn	tarn	54.1	-2.16056		MT2	Otter
	MT020	2018-09-13	Otter	Malham Tarn	Tarn	tarn	54.0994	-2.15847		MT20	Otter
	MT021	2018-09-13	Otter	Malham Tarn	Tarn	tarn	54.0947	-2.1595		MT21	Otter
	MT022	2018-09-13	Otter	Malham Tarn	Tarn	tarn	54.0947	-2.1595		MT22	Otter
	MT023	2018-09-13	Otter	Malham Tarn	Tarn	tarn	54.0997	-2.15889		MT23	Otter
	MT024	2018-09-13	Otter	Malham Tarn	Tarn	tarn	54.0997	-2.15889		MT24	Otter
	MT003	2018-09-09	Otter	Malham Tarn	Tarn	tarn	54.0999	-2.16111		MT3	Otter
	MT004	2018-09-09	Otter	Malham Tarn	Tarn	tarn	54.0999	-2.16111		MT4	Otter
	MT005	2018-09-09	Otter	Malham Tarn	Tarn	tarn	54.0999	-2.16032		MT5	Otter
	MT006	2018-09-09	Otter	Malham Tarn	Tarn	tarn	54.0999	-2.16032		MT6	Otter
	MT007	2018-09-09	Otter	Malham Tarn	Tarn	tarn	54.0999	-2.16123		MT7	Otter
	MT008	2018-09-09	Otter	Malham Tarn	Tarn	tarn	54.0999	-2.16092		MT8	Otter
	MT009	2018-09-10	Otter	Malham Tarn	Tarn	tarn	54.0998	-2.16176		MT9	Otter
	N1	2018-10-23	Otter	River Glaven	Pond	pond	52.91	1.06846	Letheringset Lake (pond)	N1	Otter
	O1	2018-10-23	Otter	River Glaven	River	river	52.9259	1.04308	Bayfield River (river)	O1	Mink
	O2	2018-10-23	Otter	River Glaven	River	river	52.9259	1.04308	Bayfield River (river)	O2	Otter
	O3	2018-10-23	Otter	River Glaven	River	river	52.9259	1.04308	Bayfield River (river)	O3	Otter
	P1	2018-10-23	Otter	River Glaven	On stream lake	lake	52.9218	1.04595	Bayfield Lake (on stream lake)	P1	Otter
	P2	2018-10-23	Otter	River Glaven	On stream lake	lake	52.9218	1.04595	Bayfield Lake (on stream lake)	P2	Otter
	Q1	2018-10-28	Otter	River Glaven	Pond	pond	52.8987	1.15251	Baconsthorpe Castle (pond)	Q1	Otter
	Q2	2018-10-28	Otter	River Glaven	Pond	pond	52.8987	1.15251	Baconsthorpe Castle (pond)	Q2	Otter
	RH001	2018-09-30	Otter	River Hull	River Hull north of Tophill Low	river	53.9982	-0.409089	Mulberry Whin Bridge	RH01	Mink
	RH002	2018-09-30	Otter	River Hull	River Hull north of Tophill Low	river	53.9982	-0.409089	Mulberry Whin Bridge	RH02	Mink
	RH003	2018-09-30	Mink	River Hull	River Hull north of Tophill Low	river	53.9982	-0.409089	Mulberry Whin Bridge	RH03	Mink
	RH004	2018-10-29	Otter	River Hull	River Hull north of Tophill Low	river	53.8952	-0.458349	Scorborough Beck	RH04	Otter
	RH005	2018-10-25	Otter	River Hull	River Hull north of Tophill Low	river	53.9982	-0.409089	West Beck	RH05	Otter
	RH006	2018-10-25	Otter	River Hull	River Hull north of Tophill Low	river	53.9982	-0.409089	West Beck	RH06	Otter
	RH007	2018-10-25	Otter	River Hull	River Hull north of Tophill Low	river	53.9696	-0.383054	Skerne Wetlands	RH07	Otter
	RH008	2018-09-12	Otter	River Hull	River Hull north of Tophill Low	river	53.9685	-0.339862	Frodingham	RH08	Otter
	RH009	2018-10-26	Otter	River Hull	River Hull north of Tophill Low	river	53.9982	-0.409089	West Beck	RH09	Otter
	RH010	2018-10-29	Otter	River Hull	River Hull north of Tophill Low	river	53.8952	-0.458349	Scorborough Beck	RH10	Otter
	RH011	2018-10-23	Otter	River Hull	River Hull north of Tophill Low	river	53.9892	-0.378881	Wansford bridge	RH11	Otter
	RO1	2018-10-30	Otter	River Glaven	River	river	52.9259	1.04308	Bayfield River (river)	RO1	Otter
	S1	2018-11-01	Otter	River Glaven	Pond	pond	52.8987	1.15251	Baconsthorpe Castle (pond)	S1	Otter
	TL100	2015-04-05	Otter	River Hull	Tophill Low	river	53.9174	-0.370197	D2	TL100	Otter
	TL101	2015-04-05	Otter	River Hull	Tophill Low	river	53.9149	-0.373544	D3	TL101	Otter
	TL102	2015-04-05	Otter	River Hull	Tophill Low	river	53.9174	-0.370197	D1	TL102	Otter
	TL103	2015-04-05	Otter	River Hull	Tophill Low	river	53.9149	-0.373544	D4	TL103	Otter
	TL104	2015-04-05	Otter	River Hull	Tophill Low	river	53.9149	-0.373544	D5	TL104	Unk
	TL105	2016-03-20	Otter	River Hull	Tophill Low	river	53.9271	-0.358653		TL105	Otter
	TL106	2016-03-20	Otter	River Hull	Tophill Low	river	53.9271	-0.358653		TL106	Otter
	TL107	2016-03-20	Otter	River Hull	Tophill Low	river	53.9164	-0.375347		TL107	Otter
	TL108	2016-03-20	Otter	River Hull	Tophill Low	river	53.9271	-0.358653		TL108	Otter
	TL109	2018-07-13	Otter	River Hull	Tophill Low	river	53.9271	-0.358653	Hempholme Meadow South	TL109	Otter
	TL110	2018-07-30	Otter	River Hull	Tophill Low	river	53.9138	-0.376182	South Marsh Sluice	TL110	Otter
	TL111	2018-07-13	Otter	River Hull	Tophill Low	river	53.9332	-0.352056	Hempholme Roame Drain	TL111	Otter
	TL112	2018-07-13	Otter	River Hull	Tophill Low	river	53.9332	-0.352056	Hempholme Roame Drain	TL112	Otter
	TL113	2018-07-13	Otter	River Hull	Tophill Low	river	53.9332	-0.352056	Hempholme Roame Drain	TL113	Unk
	TL114	2018-07-13	Fox	River Hull	Tophill Low	river	53.9149	-0.373544	Fox 'O'Res	TL114	Fox
	TL115	2018-07-13	Mink?	River Hull	Tophill Low	river	53.9138	-0.376182	S. Scrub	TL115	Unk
	TL116	2018-10-01	Otter	River Hull	Tophill Low	river	53.9178	-0.368589	South Lagoon	TL116	Otter
	TL117	2018-10-01	Otter	River Hull	Tophill Low	river	53.9178	-0.368589	South Lagoon	TL117	Unk
	TL118	2018-10-01	Otter	River Hull	Tophill Low	river	53.9271	-0.358653	Hempholme Meadow South	TL118	Otter
	TL119	2018-01-23	Otter	River Hull	Tophill Low	river	53.9149	-0.373544	Wall O	TL119	Mink
	TL120	2018-02-15	Otter	River Hull	Tophill Low	river	53.9149	-0.373544	Wall O	TL120	Fox
	TL121	2018-02-15	Otter	River Hull	Tophill Low	river	53.9164	-0.375347	Wall O	TL121	Fox
	TL122	2018-02-15	Otter	River Hull	Tophill Low	river	53.9164	-0.375347	Wall O	TL122	Fox
	TL123	2017-12-02	Otter	River Hull	Tophill Low	river	53.9148	-0.374878	Board South Marsh	TL123	Mink
	TL124	2018-01-23	Otter	River Hull	Tophill Low	river	53.9148	-0.374878	Board South Marsh	TL124	Mink
	TL125	2018-02-15	Otter	River Hull	Tophill Low	river	53.9143	-0.371408	South Marsh	TL125	Fox
	TL126	2018-01-23	Otter	River Hull	Tophill Low	river	53.9149	-0.373544	Wall O	TL126	Mink
	TL127	2017-12-02	Otter	River Hull	Tophill Low	river	53.9143	-0.371408	South Marsh	TL127	Otter
	TL128	2018-01-23	Otter	River Hull	Tophill Low	river	53.9164	-0.375347	Wall O	TL128	Mink
	TL129	2018-02-15	Otter	River Hull	Tophill Low	river	53.9143	-0.371408	South Marsh	TL129	Fox
	TL130	2018-10-18	Otter	River Hull	Tophill Low	river	53.9178	-0.368589	South Lagoon	TL130	Otter
	TL131	2018-10-18	Otter	River Hull	Tophill Low	river	53.9178	-0.368589	South Lagoon	TL131	Otter
	TL132	2018-10-23	Otter	River Hull	Tophill Low	river	53.9143	-0.371408	South Marsh	TL132	Mink
	TL133	2018-10-23	Otter	River Hull	Tophill Low	river	53.9143	-0.371408	South Marsh	TL133	Mink
	TL134	2018-10-23	Otter	River Hull	Tophill Low	river	53.9143	-0.371408	South Marsh	TL134	Mink
	TL135	2018-10-23	Otter	River Hull	Tophill Low	river	53.9143	-0.371408	South Marsh	TL135	Mink
	TL136	2018-04-09	Otter	River Hull	Tophill Low	river	53.9138	-0.376182	South scrub sluice	TL136	Unk
	TL137	2018-04-09	Otter	River Hull	Tophill Low	river	53.9143	-0.371408	South Marsh	TL137	Otter
	TL139	2018-10-05	Mink	River Hull	Tophill Low	river	53.9165	-0.369037	East Pond	TL139	Mink
	TL089	2015-04-05	Otter	River Hull	Tophill Low	river	53.9264	-0.356464	B2	TL89	Otter
	TL090	2015-04-05	Otter	River Hull	Tophill Low	river	53.9164	-0.375347	D3	TL90	Otter
	TL091	2015-04-05	Otter	River Hull	Tophill Low	river	53.9174	-0.370197	D9	TL91	Otter
	TL092	2015-04-05	Otter	River Hull	Tophill Low	river	53.9164	-0.375347	D8	TL92	Otter
	TL093	2015-04-05	Otter	River Hull	Tophill Low	river	53.9138	-0.376182	E1	TL93	Otter
	TL094	2015-04-05	Otter	River Hull	Tophill Low	river	53.9264	-0.356464	B1	TL94	Otter
	TL095	2015-04-05	Otter	River Hull	Tophill Low	river	53.9174	-0.370197	D12	TL95	Otter
	TL096	2015-04-05	Otter	River Hull	Tophill Low	river	53.9164	-0.375347	D11	TL96	Otter
	TL097	2015-04-05	Otter	River Hull	Tophill Low	river	53.9149	-0.373544	D10	TL97	Otter
	TL098	2015-04-05	Otter	River Hull	Tophill Low	river	53.9149	-0.373544	D7	TL98	Otter
	TL099	2015-04-05	Otter	River Hull	Tophill Low	river	53.9271	-0.358653	A1	TL99	Otter
